# Distinct T cell chromatin landscapes in circulating lymphocytes from patients with systemic sclerosis

**DOI:** 10.1101/2021.01.10.426131

**Authors:** Diana R. Dou, Yang Zhao, Brian Abe, Rui Li, Lisa C. Zaba, Kathleen Aren, Mary Carns, Alec Peltekian, Natania Field, Lorinda S. Chung, Howard Y. Chang, Monique Hinchcliff

## Abstract

**Objectives:** Systemic sclerosis (SSc; scleroderma) disproportionately affects biological females, and results of multiple studies implicate lymphocyte derangements in disease pathogenesis supporting use of mycophenolate mofetil (MMF) treatment. Here, we surveyed chromatin accessibility of circulating CD4+ T lymphocytes from SSc patients commencing MMF to gain molecular insights into systemic immune activation.

**Methods:** Peripheral blood samples were collected longitudinally. We used the Assay for Transposase-Accessible Chromatin by sequencing (ATAC-seq) to interrogate genome-wide chromatin accessibility profiles of peripheral CD4+ T cells compared with publicly available healthy control (HC) data.

**Results:** ATAC-seq libraries were generated for 18 SSc patients [78% with diffuse cutaneous (dc), 78% female, and 17% + anticentromere autoantibodies (ACA)]. Disease status (SSc vs. HC), biological sex, and serum autoantibody type were significantly associated with CD4^+^ T cell epigenomic profile variability, while MMF treatment had no significant effect. Present serum ACAs associated with elevated T helper 2 (Th2) cell proportions. +ACA patients consistently displayed distinct epigenetic profiles of increased open chromatin at gene loci encoding fibrosis-driving Th2 cytokines IL-4, IL-13, and the IL-4 receptor.

**Conclusions:** Our results demonstrate the utility of interrogating chromatin accessibility profiles of patient CD4+ cells to stratify and understand better clinical SSc heterogeneity. They highlight a potential mechanism underlying the female sex preponderance for SSc as females had more open chromatin. Our findings nominate Th2 cell activation as a novel mechanistic hallmark and therapeutic opportunity to address SSc, especially in those with +ACA.
