## Supplementary material for "Distinct T cell chromatin landscapes in circulating lymphocytes from patients with systemic sclerosis": Supplemntal Table 1

### Sheet: Patient_Time_Table
Sample ID	Treatment Group	Time 1 from MMF start	Baseline Visit to Time 1	Time 1 to Time 2	Time 2 to Time 3	Time 1 to Time 3	Baseline Visit from Raynaud's Onset	MRSS at Baseline Visit
SScReg-1736	Other	NA	19 months	6 months	4 months	10 months	74 months	9
SScReg-1891	MMF	0 months	Baseline	4 months	2 months	7 months	9 months	21
SScReg-1753	MMF	12 months	12 months	4 months	12 months	16 months	16 months	12
SScReg-1896	MMF	0 months	Baseline	2.5 months	3.5 months	6 months	16.5 months	16
SScReg-1759	MMF	11 months	11 months	11 months	13 months	24 months	7 months	13
SScReg-1904	MMF	0 months	Baseline	1 month	3.5 months	4.5 months	132.5 months	25
SScReg-1469	Naïve	NA	Baseline	5.5 months	11 months	16.5 months	89 months	14
SScReg-1906	Other	NA	2 months	2.5 months	2.5 months	5 months	4.5 months	32
SScReg-1822	MMF	1 month	1 month	3.5 months	8 months	11.5 months	0.5 months	2
SScReg-1837	MMF	0 months	Baseline	10 months	2 months	12 months	6 months	43
SScReg-1858	Naïve	NA	Baseline	5.5 months	4.5 months	10 months	41 months	7
SScReg-1919	MMF	0 months	Baseline	2.5 months	4 months	6.5 months	7 months	19
SScReg-1823	Naïve	NA	Baseline	7 months	6 months	13 months	30 months	6
SScReg-1916	MMF	0 months	Baseline	7.5 months	6.5 months	13 months	5 months	18
SScReg-1832	MMF	0 months	Baseline	3 months	3.5 months	6.5 months	4.5 months	3
SScReg-1861	MMF	0 months	Baseline	3.5 months	2.5 months	6 months	88 months	7
SScReg-1073	Naïve	NA	18.5 months	4.5 months	8.5 months	13 months	142.5 months	9
SScReg-1886	MMF	0 months	2 months	0.5 months	1.5 months	2 months	16 months	24
Color Index
Treatment Group 1 MMF Baseline (0-2 months)
Treatment Group 1 MMF Not Considered Baseline
Treatment Naïve Group
Other Treatment Group
Supplemental Table 1: Patient Timepoint Table. Timepoint information (calculated in 0.5 month intervals) and baseline MRSS information for each patient.
