## Supplemental Table 2 for "Distinct T cell chromatin landscapes in circulating lymphocytes from patients with systemic sclerosis"

### Sheet: qc_Table
ID	TotalRawReads	OverallAlignmentRate	finalMappedReads	finalMappedPerc	chrMcount	chrMPerc	blackListCount	blackListPerc	qcFilteredCount	qcFilteredPerc	DuplicateCount	dupPerc	TSS
SSc-Reg_1736_t1	40416444	0.9683	28903734	0.7151	3745095	0.0463	0	0	12678052	0.1568	4043698	0.05	17.7
SSc-Reg_1891_t1	15912755	0.9557	7422303	0.4664	10947758	0.344	0	0	3510354	0.1103	1113706	0.035	26.3
SSc-Reg_1736_t2	20264742	0.9696	14628532	0.7219	2726442	0.0673	0	0	6249731	0.1542	1063628	0.0262	12.6
SSc-Reg_1891_t2	22773257	0.9545	16304723	0.716	794140	0.0174	0	0	6675629	0.1466	3392814	0.0745	22.7
SSc-Reg_1736_t3	16879942	0.9763	13123035	0.7774	1153612	0.0342	0	0	4690523	0.1389	869816	0.0258	15
SSc-Reg_1891_t3	20072572	0.951	14600372	0.7274	837092	0.0209	0	0	5746626	0.1431	2392152	0.0596	20.9
SSc-Reg_1753_t1	16008123	0.9754	12329532	0.7702	1028818	0.0321	0	0	4810927	0.1503	730464	0.0228	13.4
SSc-Reg_1896_t1	19843555	0.9522	14409563	0.7262	700624	0.0177	0	0	5646163	0.1423	2622298	0.0661	22.6
SSc-Reg_1753_t2	28928798	0.9684	20992936	0.7257	2505027	0.0433	0	0	9424517	0.1629	2116722	0.0366	16.2
SSc-Reg_1896_t2	33421752	0.9518	23840338	0.7133	1345598	0.0201	0	0	9894016	0.148	4699086	0.0703	20.4
SSc-Reg_1753_t3	28802582	0.9721	21666065	0.7522	1144756	0.0199	0	0	9158297	0.159	2362014	0.041	17.7
SSc-Reg_1896_t3	35194342	0.9505	24708975	0.7021	2381504	0.0338	0	0	10321740	0.1466	4782008	0.0679	20.4
SSc-Reg_1759_t1	10331426	0.9758	7715772	0.7468	308099	0.0149	0	0	3141997	0.1521	1280352	0.062	9.7
SSc-Reg_1904_t1	44272014	0.9499	31358393	0.7083	1720251	0.0194	0	0	13056402	0.1475	6616684	0.0747	17.6
SSc-Reg_1759_t2	27684623	0.9717	20767237	0.7501	456677	0.0082	0	0	10361909	0.1871	1446500	0.0261	7.4
SSc-Reg_1904_t2	35013059	0.9489	24913356	0.7115	2907656	0.0415	0	0	9909838	0.1415	3800234	0.0543	16.2
SSc-Reg_1759_t3	24128415	0.9758	17364783	0.7197	3377036	0.07	0	0	7187082	0.1489	1796744	0.0372	17.5
SSc-Reg_1904_t3	19720905	0.9482	14572732	0.7389	973576	0.0247	0	0	6248996	0.1584	1032514	0.0262	12.8
SSc-Reg_1469_t1	31660240	0.9671	24122296	0.7619	872936	0.0138	0	0	10174554	0.1607	1943064	0.0307	14.5
SSc-Reg_1906_t1	23909814	0.9554	17811349	0.7449	596113	0.0125	0	0	7880490	0.1648	1586112	0.0332	7.9
SSc-Reg_1822_t1	39308463	0.9585	26863365	0.6834	2188862	0.0278	0	0	11458240	0.1457	7977218	0.1015	19.6
SSc-Reg_1837_t1	30601563	0.9647	22008856	0.7192	1506794	0.0246	0	0	9095736	0.1486	4425470	0.0723	17
SSc-Reg_1904_t1	49766121	0.9677	35133026	0.706	1997334	0.0201	0	0	16581315	0.1666	7472936	0.0751	15.6
SSc-Reg_1469_t2	29986741	0.9635	22364409	0.7458	1188925	0.0198	0	0	9749302	0.1626	2119688	0.0353	16.7
SSc-Reg_1906_t2	18472498	0.9495	13838110	0.7491	758915	0.0205	0	0	5566661	0.1507	1077702	0.0292	15
SSc-Reg_1469_t3	20013517	0.9679	15400975	0.7695	830317	0.0207	0	0	5688704	0.1421	1421950	0.0355	19
SSc-Reg_1906_t3	25640576	0.952	18942412	0.7388	1174582	0.0229	0	0	7510833	0.1465	2246942	0.0438	18.5
SSc-Reg_1858_t1	29717484	0.9689	22362218	0.7525	1275996	0.0215	0	0	8437052	0.142	3151232	0.053	20
SSc-Reg_1919_t1	14284008	0.9532	10682288	0.7478	838565	0.0294	0	0	4274945	0.1496	752668	0.0263	17.3
SSc-Reg_1858_t2	21081680	0.973	16435199	0.7796	974073	0.0231	0	0	6058122	0.1437	1120980	0.0266	15.1
SSc-Reg_1919_t2	12278673	0.9446	9135989	0.7441	503190	0.0205	0	0	3972332	0.1618	449246	0.0183	12.8
SSc-Reg_1858_t3	25385928	0.9712	18347205	0.7227	1182737	0.0233	0	0	8367522	0.1648	3065580	0.0604	14
SSc-Reg_1919_t3	22861039	0.9536	16756757	0.733	995592	0.0218	0	0	6704086	0.1466	2388854	0.0522	21.4
SSc-Reg_1823_t1	33342850	0.9689	24269777	0.7279	2797356	0.0419	0	0	10329672	0.1549	2946970	0.0442	17.6
SSc-Reg_1823_t2	18106070	0.978	13927026	0.7692	1442896	0.0398	0	0	5201316	0.1436	917170	0.0253	16.2
SSc-Reg_1823_t3	27298678	0.9723	20854562	0.7639	1252911	0.0229	0	0	8202298	0.1502	1919136	0.0352	17
SSc-Reg_1916_t1	33667573	0.9624	23647974	0.7024	5337396	0.0793	0	0	9491786	0.141	2680096	0.0398	12.8
SSc-Reg_1916_t2	28960237	0.9643	21576444	0.745	2426102	0.0419	0	0	8225160	0.142	2051238	0.0354	16.7
SSc-Reg_1822_t2	42571154	0.9563	29009220	0.6814	3361925	0.0395	0	0	12037647	0.1414	8003060	0.094	20.3
SSc-Reg_1837_t2	55650708	0.9607	38616734	0.6939	4747122	0.0427	0	0	17968959	0.1614	6973798	0.0627	14.7
SSc-Reg_1916_t3	56554146	0.9584	40298648	0.7126	2451324	0.0217	0	0	19033745	0.1683	6324342	0.0559	16.4
SSc-Reg_1822_t3	30889736	0.9603	21373794	0.6919	1185332	0.0192	0	0	8773059	0.142	6623850	0.1072	19.1
SSc-Reg_1837_t3	72059441	0.9566	49422677	0.6859	2949803	0.0205	0	0	23817519	0.1653	12255574	0.085	16.8
SSc-Reg_1832_t1	42386961	0.9768	30442388	0.7182	6562618	0.0774	0	0	12098565	0.1427	3265018	0.0385	14.2
SSc-Reg_1861_t1	43832686	0.9608	29132397	0.6646	1043041	0.0119	0	0	12968909	0.1479	11953564	0.1364	19.9
SSc-Reg_1832_t2	80440865	0.9696	56206735	0.6987	8211689	0.051	0	0	25572460	0.159	9800978	0.0609	13
SSc-Reg_1861_t2	35489222	0.9586	24531895	0.6912	1994863	0.0281	0	0	10504709	0.148	6474794	0.0912	17.3
SSc-Reg_1832_t3	51220870	0.97	37328610	0.7288	2634904	0.0257	0	0	15230786	0.1487	6842212	0.0668	16.8
SSc-Reg_1861_t3	34495060	0.9588	22490966	0.652	1508123	0.0219	0	0	9901992	0.1435	9758632	0.1414	21.4
SSc-Reg_1073_t1	44895830	0.9727	34217037	0.7621	2029124	0.0226	0	0	12740081	0.1419	4140254	0.0461	15.7
SSc-Reg_1886_t1	18326765	0.951	11322781	0.6178	6192622	0.169	0	0	5008384	0.1366	1011396	0.0276	14.5
SSc-Reg_1073_t2	44549409	0.9655	31877010	0.7155	2558428	0.0287	0	0	14505529	0.1628	5203210	0.0584	18.6
SSc-Reg_1886_t2	25858442	0.9516	14378683	0.5561	11411239	0.2206	0	0	6815625	0.1318	2227194	0.0431	17.6
SSc-Reg_1073_t3	53343183	0.9661	37618376	0.7052	4033189	0.0378	0	0	19191802	0.1799	4612126	0.0432	14.2
SSc-Reg_1886_t3	16035523	0.9539	9731575	0.6069	5856874	0.1826	0	0	4525163	0.1411	746986	0.0233	14.8
Supplemental Table 2: QC Table. Quality Check metrics of ATAC-seq libraries for SSc study.
